# Structural variants in human congenital heart disease disrupt distal genomic regulatory contacts of developmental genes

**DOI:** 10.64898/2026.02.28.708767

**Authors:** Jodi Lee, Jingshing Wu, Maureen Pittman, Zoe L. Grant, Shuzhen Kuang, Daniel Quiat, Sarah U. Morton, Geoff Fudenberg, Michela Traglia, Kelly A. Hayes, Pediatric Cardiac Genomics Consortium, Ritu Kumar, Benoit G. Bruneau, Katherine S. Pollard

**Affiliations:** Gladstone Institutes; San Francisco, CA, USA; TETRAD Graduate Program, University of California, San Francisco; San Francisco, CA, USA; Department of Pediatrics, University of Wisconsin School of Medicine and Public Health; Madison, WI, USA; Biomedical Informatics Graduate Program, University of California, San Francisco; San Francisco, CA, USA; Department of Pediatrics, Harvard Medical School and Boston Children’s Hospital; Boston, MA, USA; Department of Quantitative & Computational Biology, University of Southern California; Los Angeles, CA, USA; Department of Molecular Cell Biology, Harvard University; Cambridge, MA, USA; Roddenberry Center for Stem Cell Biology and Medicine at Gladstone, San Francisco, CA, USA; Department of Pediatrics, Cardiovascular Research Institute, Institute for Human Genetics, and the Eli and Edythe Broad Center for Regeneration Medicine and Stem Cell Research, University of California, San Francisco; San Francisco, CA, USA; Department of Epidemiology & Biostatistics, University of California, San Francisco; San Francisco, CA, USA; Chan Zuckerberg Biohub; San Francisco, CA, USA

## Abstract

Predicting the functional significance of structural variants (SVs) associated with genetic diseases remains challenging. To test the hypothesis that SVs from people with congenital heart disease (CHD) disrupt developmental chromatin interactions, we developed CardioAkita, a machine-learning model that predicts how variants alter 3D chromatin structure. Analyzing previously genotyped *de novo* SVs (*dn*SVs), we observed a positive association between CHD severity and CardioAkita scores across dozens of families. From whole-genome sequencing of three individuals with CHD we predicted disruptive *dn*SVs. Induced pluripotent stem cells engineered to harbor these variants confirmed CardioAkita’s predictions of 3D chromatin changes, and further revealed aberrant expression of local genes including cardiac developmental genes, suggesting that chromatin reorganization plays a significant mechanistic role in the genetic etiology of CHD. Our findings highlight the potential for models of 3D chromatin organization to predict the pathogenicity and underlying mechanisms of SVs in human disease.
