## Extended Data Table 11 for "Structural variants in human congenital heart disease disrupt distal genomic regulatory contacts of developmental genes"

### Sheet: README_Column_Descriptions
Column Name	Description
ID	GO term ID
Description	GO term description
GeneRatio	Number of significantly upregulated input genes in GO term
BGRatio	Number of genes in the background universe in GO term
RichFactor	Proportion of genes annotated to GO term present in the input gene list
FoldEnrichment	GeneRatio divided by BGRatio
zScore	Direction and Magnitude of deviation from expectation
pvalue	Raw p-value
p.adjust	Adjusted p-value
qvalue	False discovery rate estimate
geneID	Significantly upregulated input genes in the GO term
Count	Number of input genes in the GO term

### Sheet: Upregulated
ID	Description	GeneRatio	BgRatio	RichFactor	FoldEnrichment	zScore	pvalue	p.adjust	qvalue	geneID	Count
GO:0007389	pattern specification process	23/192	316/11045	0.0727848	4.18702	7.64518	5.77221e-09	1.51925e-05	1.30938e-05	TBX1/FOXF1/IRX4/PAX2/BARX1/BMP7/ZIC1/SIX3/NKX2-2/GATA5/LMX1B/HOXC4/GSX2/PITX2/ERBB4/PAX8/HAND2/TBX5/SOX18/FOXA1/SOX17/LHX1/CDX4	23
GO:0001708	cell fate specification	11/192	70/11045	0.157143	9.03981	8.97493	2.91231e-08	3.83261e-05	3.30318e-05	TBX1/PAX2/NKX2-2/MNX1/GSX2/EYA2/TBX5/SOX18/FOXA1/NFIA/SOX17	11
GO:0030855	epithelial cell differentiation	25/192	444/11045	0.0563063	3.23908	6.40511	1.97144e-07	0.000141287	0.00012177	LAMA1/TBX1/FOXF1/PAX2/BARX1/BMP7/MMP9/DACT2/SIX3/HOXB13/AJAP1/TMEM132E/NKX2-2/GATA5/PITX2/ERBB4/PAX8/SOX18/FOXA1/NPY/CXCR4/DMRT1/SOX17/NKX6-2/LHX1	25
GO:0048729	tissue morphogenesis	25/192	446/11045	0.0560538	3.22455	6.37847	2.14721e-07	0.000141287	0.00012177	LAMA1/TBX1/FOXF1/PAX2/BMP7/NTN4/SIX3/HOXB13/TNC/AJAP1/GATA5/TGFBR3/EYA2/ERBB4/ARHGAP24/PAX8/HAND2/TBX5/SOX18/FOXA1/HGF/CXCR4/SOX17/LHX1/SHOX2	25
GO:0021515	cell differentiation in spinal cord	7/192	28/11045	0.25	14.3815	9.42956	3.73742e-07	0.000196738	0.000169561	PHOX2A/NKX2-2/MNX1/GSX2/MDGA2/LHX5/LHX1	7
GO:0048732	gland development	20/192	313/11045	0.0638978	3.67579	6.38737	5.04158e-07	0.000221157	0.000190607	LAMA1/TBX1/FOXF1/CADM1/EPHB3/BMP7/NTN4/CYP1B1/CCKBR/SIX3/HOXB13/TNC/TGFBR3/PITX2/ERBB4/PAX8/HAND2/FOXA1/HGF/OAS2	20
GO:0007423	sensory organ development	22/192	385/11045	0.0571429	3.2872	6.07569	8.8482e-07	0.000332692	0.000286735	DIO3/LAMA1/TBX1/PAX2/BHLHE23/BMP7/ZIC1/CYP1B1/SIX3/TMEM132E/MAB21L1/DSCAM/ATP8B1/PITX2/SAMD11/PAX8/BHLHE22/HAND2/NFIA/PCDH15/GPM6A/LHX1	22
GO:0045165	cell fate commitment	14/192	166/11045	0.0843373	4.85159	6.65027	1.11809e-06	0.000367851	0.000317036	TBX1/PAX2/NKX2-2/GATA5/MNX1/GSX2/EYA2/ERBB4/TBX5/SOX18/FOXA1/NFIA/SOX17/NKX6-2	14
GO:0001655	urogenital system development	8/192	47/11045	0.170213	9.79167	8.03345	1.26837e-06	0.000370929	0.00031969	PAX2/EPHB3/BMP7/HOXB13/TNC/PAX8/FOXA1/LHX1	8
GO:0055123	digestive system development	11/192	103/11045	0.106796	6.14356	6.97546	1.63027e-06	0.000414392	0.000357149	FOXF1/BARX1/EPHB3/CCKBR/NKX2-2/GATA5/CLDN18/NPY/SOX17/SHOX2/CDX4	11
GO:0072189	ureter development	5/192	13/11045	0.384615	22.1254	10.1365	1.73188e-06	0.000414392	0.000357149	FOXF1/PAX2/NFIA/SOX17/LHX1	5
GO:0003002	regionalization	18/192	285/11045	0.0631579	3.63322	5.99022	2.28523e-06	0.000495263	0.000426848	TBX1/FOXF1/PAX2/BARX1/SIX3/NKX2-2/GATA5/LMX1B/HOXC4/GSX2/PITX2/PAX8/HAND2/SOX18/FOXA1/SOX17/LHX1/CDX4	18
GO:0048762	mesenchymal cell differentiation	15/192	203/11045	0.0738916	4.25069	6.21739	2.44621e-06	0.000495263	0.000426848	TBX1/PAX2/BMP7/GATA5/TGFBR3/SEMA5A/FN1/RGCC/PITX2/ERBB4/LDLRAD4/HAND2/TBX5/FOXA1/HGF	15
GO:2000027	regulation of animal organ morphogenesis	8/192	55/11045	0.145455	8.36742	7.28513	4.36083e-06	0.000808761	0.00069704	TBX1/BMP7/NTN4/AJAP1/GATA5/PAX8/HGF/LHX1	8
GO:0048565	digestive tract development	10/192	93/11045	0.107527	6.1856	6.67932	4.6092e-06	0.000808761	0.00069704	FOXF1/EPHB3/CCKBR/NKX2-2/GATA5/CLDN18/NPY/SOX17/SHOX2/CDX4	10
GO:0060485	mesenchyme development	16/192	250/11045	0.064	3.68167	5.7043	7.22853e-06	0.00118909	0.00102483	TBX1/FOXF1/PAX2/BMP7/GATA5/TGFBR3/SEMA5A/FN1/RGCC/PITX2/ERBB4/LDLRAD4/HAND2/TBX5/FOXA1/HGF	16
GO:0048665	neuron fate specification	5/192	17/11045	0.294118	16.9194	8.7366	7.86818e-06	0.00121818	0.0010499	NKX2-2/MNX1/GSX2/FOXA1/NFIA	5
GO:0001763	morphogenesis of a branching structure	12/192	147/11045	0.0816327	4.696	6.00007	9.34085e-06	0.00136584	0.00117717	LAMA1/FOXF1/PAX2/BMP7/NTN4/HOXB13/TNC/PAX8/FOXA1/HGF/LHX1/SHOX2	12
GO:0021510	spinal cord development	8/192	62/11045	0.129032	7.42272	6.74517	1.09149e-05	0.00151201	0.00130314	PHOX2A/ZIC1/NKX2-2/MNX1/GSX2/MDGA2/LHX5/LHX1	8
GO:0001755	neural crest cell migration	7/192	47/11045	0.148936	8.56771	6.91505	1.50142e-05	0.00189961	0.0016372	TBX1/BMP7/SEMA5A/FN1/PITX2/ERBB4/HAND2	7
GO:0001568	blood vessel development	23/192	496/11045	0.046371	2.66754	5.05417	1.63998e-05	0.00189961	0.0016372	SAT1/LAMA1/TBX1/FOXF1/EPHB3/BMP7/CYP1B1/HOXB13/VAV3/TGFBR3/SEMA5A/FN1/RGCC/ARHGAP24/HAND2/TBX5/SOX18/PTK2B/ANGPT4/PIK3R6/CXCR4/SOX17/CDX4	23
GO:0048514	blood vessel morphogenesis	21/192	427/11045	0.0491803	2.82915	5.12721	1.64173e-05	0.00189961	0.0016372	SAT1/LAMA1/TBX1/FOXF1/EPHB3/CYP1B1/HOXB13/VAV3/TGFBR3/SEMA5A/FN1/RGCC/ARHGAP24/HAND2/TBX5/SOX18/PTK2B/ANGPT4/PIK3R6/CXCR4/SOX17	21
GO:2001053	regulation of mesenchymal cell apoptotic process	4/192	10/11045	0.4	23.0104	9.26149	1.71257e-05	0.00189961	0.0016372	TBX1/PAX2/BMP7/PAX8	4
GO:0048645	animal organ formation	7/192	48/11045	0.145833	8.38921	6.82371	1.73216e-05	0.00189961	0.0016372	PAX2/BMP7/GATA5/PAX8/HAND2/TBX5/SOX17	7
GO:0048663	neuron fate commitment	6/192	33/11045	0.181818	10.4593	7.23804	1.91185e-05	0.0020128	0.00173475	NKX2-2/MNX1/GSX2/FOXA1/NFIA/NKX6-2	6
GO:0090497	mesenchymal cell migration	7/192	49/11045	0.142857	8.21801	6.73499	1.99143e-05	0.00201594	0.00173746	TBX1/BMP7/SEMA5A/FN1/PITX2/ERBB4/HAND2	7
GO:0021953	central nervous system neuron differentiation	11/192	134/11045	0.0820896	4.72229	5.76592	2.10458e-05	0.00205122	0.00176787	PHOX2A/EPHB3/UNC5D/NKX2-2/MNX1/GSX2/MDGA2/ERBB4/LHX5/NPY/LHX1	11
GO:0061138	morphogenesis of a branching epithelium	11/192	135/11045	0.0814815	4.68731	5.73327	2.25699e-05	0.00205122	0.00176787	LAMA1/FOXF1/PAX2/BMP7/NTN4/HOXB13/TNC/PAX8/FOXA1/HGF/LHX1	11
GO:0002009	morphogenesis of an epithelium	19/192	369/11045	0.0514905	2.96205	5.09867	2.26008e-05	0.00205122	0.00176787	LAMA1/FOXF1/PAX2/BMP7/NTN4/HOXB13/TNC/AJAP1/ERBB4/ARHGAP24/PAX8/HAND2/TBX5/SOX18/FOXA1/HGF/CXCR4/SOX17/LHX1	19
GO:0048562	embryonic organ morphogenesis	13/192	188/11045	0.0691489	3.97786	5.47732	2.37986e-05	0.00206048	0.00177585	TBX1/FOXF1/PAX2/BMP7/ZIC1/SIX3/HOXC4/PAX8/HAND2/SOX18/SOX17/LHX1/SHOX2	13
GO:0060041	retina development in camera-type eye	10/192	112/11045	0.0892857	5.13625	5.85175	2.42686e-05	0.00206048	0.00177585	DIO3/LAMA1/PAX2/CYP1B1/SIX3/DSCAM/SAMD11/NFIA/GPM6A/LHX1	10
GO:0097152	mesenchymal cell apoptotic process	4/192	11/11045	0.363636	20.9186	8.79077	2.65463e-05	0.00218343	0.00188182	TBX1/PAX2/BMP7/PAX8	4
GO:0060688	regulation of morphogenesis of a branching structure	6/192	36/11045	0.166667	9.58767	6.86423	3.21959e-05	0.00256787	0.00221315	BMP7/NTN4/PAX8/HGF/LHX1/SHOX2	6
GO:2000696	regulation of epithelial cell differentiation involved in kidney development	4/192	12/11045	0.333333	19.1753	8.37848	3.9279e-05	0.00304065	0.00262062	PAX2/MMP9/PAX8/LHX1	4
GO:0048863	stem cell differentiation	13/192	199/11045	0.0653266	3.75798	5.22182	4.32139e-05	0.00324968	0.00280078	TBX1/PAX2/BMP7/SEMA5A/FN1/PITX2/ERBB4/HAND2/TBX5/SOX18/FOXA1/GPM6A/SOX17	13
GO:1905330	regulation of morphogenesis of an epithelium	6/192	41/11045	0.146341	8.41845	6.32949	6.91477e-05	0.0049819	0.00429371	PAX2/BMP7/NTN4/PAX8/HGF/LHX1	6
GO:0001525	angiogenesis	18/192	368/11045	0.048913	2.81377	4.70675	7.30195e-05	0.0049819	0.00429371	SAT1/TBX1/EPHB3/CYP1B1/HOXB13/VAV3/TGFBR3/SEMA5A/FN1/RGCC/ARHGAP24/HAND2/SOX18/PTK2B/ANGPT4/PIK3R6/CXCR4/SOX17	18
GO:0021517	ventral spinal cord development	5/192	26/11045	0.192308	11.0627	6.83233	7.36476e-05	0.0049819	0.00429371	PHOX2A/NKX2-2/MNX1/MDGA2/LHX1	5
GO:0001704	formation of primary germ layer	9/192	103/11045	0.0873786	5.02655	5.46062	7.38199e-05	0.0049819	0.00429371	FOXF1/PAX2/BMP7/MMP9/FN1/EYA2/SOX7/SOX17/LHX1	9
GO:0003151	outflow tract morphogenesis	7/192	62/11045	0.112903	6.49488	5.77075	9.42412e-05	0.00620107	0.00534447	TBX1/BMP7/TGFBR3/PITX2/HAND2/SOX18/SOX17	7
GO:0035270	endocrine system development	8/192	85/11045	0.0941176	5.41422	5.43371	0.000110514	0.00709445	0.00611443	TBX1/CYP1B1/SIX3/NKX2-2/MNX1/PITX2/PAX8/NKX6-2	8
GO:0060973	cell migration involved in heart development	4/192	16/11045	0.25	14.3815	7.1242	0.000136746	0.00837015	0.00721391	BMP7/PITX2/HAND2/TBX5	4
GO:0060977	coronary vasculature morphogenesis	4/192	16/11045	0.25	14.3815	7.1242	0.000136746	0.00837015	0.00721391	TBX1/TGFBR3/HAND2/TBX5	4
GO:0014032	neural crest cell development	7/192	67/11045	0.104478	6.01018	5.47102	0.000154897	0.00926566	0.00798572	TBX1/BMP7/SEMA5A/FN1/PITX2/ERBB4/HAND2	7
GO:0048593	camera-type eye morphogenesis	8/192	90/11045	0.0888889	5.11343	5.21144	0.00016533	0.00966996	0.00833417	DIO3/PAX2/BMP7/SIX3/DSCAM/PITX2/SAMD11/LHX1	8
GO:0043010	camera-type eye development	13/192	229/11045	0.0567686	3.26567	4.60808	0.00017962	0.0102774	0.0088577	DIO3/LAMA1/PAX2/BMP7/CYP1B1/SIX3/MAB21L1/DSCAM/PITX2/SAMD11/NFIA/GPM6A/LHX1	13
GO:0048639	positive regulation of developmental growth	9/192	116/11045	0.0775862	4.46323	4.98722	0.000184761	0.0103466	0.00891734	DIO3/ISLR2/DSCAM/TGFBR3/SEMA5A/FN1/ERBB4/TBX5/CXCR4	9
GO:0048864	stem cell development	7/192	70/11045	0.1	5.7526	5.30539	0.000204361	0.0108649	0.00936403	TBX1/BMP7/SEMA5A/FN1/PITX2/ERBB4/HAND2	7
GO:0010463	mesenchymal cell proliferation	5/192	32/11045	0.15625	8.98844	6.01899	0.000207173	0.0108649	0.00936403	TBX1/FOXF1/BMP7/HAND2/SHOX2	5
GO:1902742	apoptotic process involved in development	5/192	32/11045	0.15625	8.98844	6.01899	0.000207173	0.0108649	0.00936403	PAX2/BMP7/SIX3/PAX8/HAND2	5
GO:0003407	neural retina development	6/192	50/11045	0.12	6.90313	5.56427	0.000214656	0.0108649	0.00936403	DIO3/SIX3/DSCAM/SAMD11/GPM6A/LHX1	6
GO:2000573	positive regulation of DNA biosynthetic process	6/192	50/11045	0.12	6.90313	5.56427	0.000214656	0.0108649	0.00936403	PKIB/NFATC1/CYP1B1/RGCC/PTK2B/HGF	6
GO:0048880	sensory system development	14/192	267/11045	0.0524345	3.01635	4.43599	0.000232651	0.0115354	0.00994192	DIO3/LAMA1/PAX2/BMP7/CYP1B1/SIX3/TMEM132E/MAB21L1/DSCAM/PITX2/SAMD11/NFIA/GPM6A/LHX1	14
GO:0090596	sensory organ morphogenesis	11/192	175/11045	0.0628571	3.61592	4.63947	0.000236669	0.0115354	0.00994192	DIO3/TBX1/PAX2/BMP7/ZIC1/SIX3/DSCAM/PITX2/SAMD11/PAX8/LHX1	11
GO:0061564	axon development	17/192	372/11045	0.0456989	2.62888	4.25065	0.000262031	0.0125394	0.0108072	PAX2/ISLR2/BHLHE23/EPHB3/CRTAC1/BMP7/UNC5D/NTN4/TNC/DSCAM/SEMA5A/FN1/RTN4RL1/BHLHE22/CCK/LHX1/SHOX2	17
GO:0060445	branching involved in salivary gland morphogenesis	4/192	19/11045	0.210526	12.1107	6.44688	0.000279562	0.0129089	0.0111257	LAMA1/BMP7/NTN4/HGF	4
GO:0060740	prostate gland epithelium morphogenesis	4/192	19/11045	0.210526	12.1107	6.44688	0.000279562	0.0129089	0.0111257	BMP7/HOXB13/TNC/FOXA1	4
GO:0045927	positive regulation of growth	11/192	180/11045	0.0611111	3.51548	4.52565	0.000302014	0.013343	0.0114999	DIO3/ISLR2/DSCAM/TGFBR3/SEMA5A/FN1/ERBB4/TBX5/PTK2B/CXCR4/PRSS2	11
GO:0030198	extracellular matrix organization	12/192	211/11045	0.056872	3.27162	4.43121	0.000313318	0.013343	0.0114999	LAMA1/FOXF1/FBLN5/ADAMTS15/MMP9/NTN4/CYP1B1/MMP23B/COL23A1/TGFBR3/RGCC/PRSS2	12
GO:0043062	extracellular structure organization	12/192	211/11045	0.056872	3.27162	4.43121	0.000313318	0.013343	0.0114999	LAMA1/FOXF1/FBLN5/ADAMTS15/MMP9/NTN4/CYP1B1/MMP23B/COL23A1/TGFBR3/RGCC/PRSS2	12
GO:0045229	external encapsulating structure organization	12/192	211/11045	0.056872	3.27162	4.43121	0.000313318	0.013343	0.0114999	LAMA1/FOXF1/FBLN5/ADAMTS15/MMP9/NTN4/CYP1B1/MMP23B/COL23A1/TGFBR3/RGCC/PRSS2	12
GO:0051962	positive regulation of nervous system development	12/192	212/11045	0.0566038	3.25619	4.41172	0.000327146	0.013343	0.0114999	ISLR2/EPHB3/RASSF10/CLCF1/NKX2-2/DSCAM/SEMA5A/GSX2/FN1/CXCR4/NKX6-2/SHOX2	12
GO:0050769	positive regulation of neurogenesis	11/192	182/11045	0.0604396	3.47685	4.48125	0.000332109	0.013343	0.0114999	ISLR2/RASSF10/CLCF1/NKX2-2/DSCAM/SEMA5A/GSX2/FN1/CXCR4/NKX6-2/SHOX2	11
GO:0035051	cardiocyte differentiation	8/192	100/11045	0.08	4.60208	4.81266	0.000342437	0.013343	0.0114999	BMP7/TGFBR3/PITX2/HAND2/TBX5/SOX18/SOX17/SHOX2	8
GO:0021522	spinal cord motor neuron differentiation	4/192	20/11045	0.2	11.5052	6.25416	0.000344729	0.013343	0.0114999	PHOX2A/NKX2-2/MNX1/MDGA2	4
GO:0021602	cranial nerve morphogenesis	4/192	20/11045	0.2	11.5052	6.25416	0.000344729	0.013343	0.0114999	TBX1/PAX2/PHOX2A/ATP8B1	4
GO:0060441	epithelial tube branching involved in lung morphogenesis	4/192	20/11045	0.2	11.5052	6.25416	0.000344729	0.013343	0.0114999	LAMA1/FOXF1/TNC/FOXA1	4
GO:0060512	prostate gland morphogenesis	4/192	20/11045	0.2	11.5052	6.25416	0.000344729	0.013343	0.0114999	BMP7/HOXB13/TNC/FOXA1	4
GO:0048568	embryonic organ development	15/192	312/11045	0.0480769	2.76568	4.20791	0.000355663	0.0135307	0.0116616	TBX1/FOXF1/PAX2/BMP7/ZIC1/SIX3/HOXC4/PITX2/PAX8/HAND2/SOX18/SOX17/LHX1/SHOX2/CDX4	15
GO:0008038	neuron recognition	5/192	36/11045	0.138889	7.98973	5.58697	0.000366615	0.0135307	0.0116616	EPHB3/CRTAC1/DSCAM/SEMA5A/CXCR4	5
GO:0045687	positive regulation of glial cell differentiation	5/192	36/11045	0.138889	7.98973	5.58697	0.000366615	0.0135307	0.0116616	CLCF1/NKX2-2/GSX2/CXCR4/NKX6-2	5
GO:0014033	neural crest cell differentiation	7/192	77/11045	0.0909091	5.22964	4.95363	0.00037014	0.0135307	0.0116616	TBX1/BMP7/SEMA5A/FN1/PITX2/ERBB4/HAND2	7
GO:0060561	apoptotic process involved in morphogenesis	4/192	21/11045	0.190476	10.9573	6.07467	0.000420089	0.0151462	0.0130539	PAX2/BMP7/PAX8/HAND2	4
GO:0009953	dorsal/ventral pattern formation	6/192	57/11045	0.105263	6.05537	5.08944	0.000443262	0.0157658	0.0135879	SIX3/NKX2-2/LMX1B/GSX2/FOXA1/LHX1	6
GO:0008037	cell recognition	7/192	80/11045	0.0875	5.03353	4.81576	0.000468021	0.0164244	0.0141556	CADM1/EPHB3/CRTAC1/DSCAM/SEMA5A/DOCK8/CXCR4	7
GO:0021545	cranial nerve development	5/192	38/11045	0.131579	7.56922	5.39523	0.000474594	0.0164359	0.0141655	TBX1/PAX2/PHOX2A/NKX2-2/ATP8B1	5
GO:0048714	positive regulation of oligodendrocyte differentiation	4/192	22/11045	0.181818	10.4593	5.90688	0.000506509	0.0170914	0.0147304	NKX2-2/GSX2/CXCR4/NKX6-2	4
GO:0051446	positive regulation of meiotic cell cycle	4/192	22/11045	0.181818	10.4593	5.90688	0.000506509	0.0170914	0.0147304	PIWIL2/PRDM9/RBM46/DMRT1	4
GO:0007218	neuropeptide signaling pathway	5/192	39/11045	0.128205	7.37513	5.30452	0.000536793	0.0178057	0.0153461	ECEL1/CCKBR/NXPH4/SSTR2/NPY	5
GO:0048598	embryonic morphogenesis	18/192	433/11045	0.0415704	2.39138	3.92854	0.000541208	0.0178057	0.0153461	TBX1/FOXF1/PAX2/BMP7/MMP9/ZIC1/SIX3/HOXC4/FN1/EYA2/SOX7/PAX8/HAND2/TBX5/SOX18/SOX17/LHX1/SHOX2	18
GO:0072044	collecting duct development	3/192	10/11045	0.3	17.2578	6.84093	0.000567161	0.0179851	0.0155007	PAX2/DACT2/PAX8	3
GO:0072182	regulation of nephron tubule epithelial cell differentiation	3/192	10/11045	0.3	17.2578	6.84093	0.000567161	0.0179851	0.0155007	PAX2/PAX8/LHX1	3
GO:0072283	metanephric renal vesicle morphogenesis	3/192	10/11045	0.3	17.2578	6.84093	0.000567161	0.0179851	0.0155007	PAX2/PAX8/LHX1	3
GO:0048592	eye morphogenesis	8/192	108/11045	0.0740741	4.26119	4.52978	0.000575749	0.0180401	0.0155481	DIO3/PAX2/BMP7/SIX3/DSCAM/PITX2/SAMD11/LHX1	8
GO:0030858	positive regulation of epithelial cell differentiation	5/192	40/11045	0.125	7.19076	5.21696	0.000604922	0.0187312	0.0161437	PAX2/BMP7/NKX2-2/PAX8/LHX1	5
GO:0048754	branching morphogenesis of an epithelial tube	8/192	109/11045	0.0733945	4.22209	4.49636	0.00061227	0.0187383	0.0161498	LAMA1/FOXF1/PAX2/BMP7/TNC/PAX8/FOXA1/LHX1	8
GO:0001654	eye development	13/192	262/11045	0.0496183	2.85435	4.04027	0.000656167	0.0198509	0.0171088	DIO3/LAMA1/PAX2/BMP7/CYP1B1/SIX3/MAB21L1/DSCAM/PITX2/SAMD11/NFIA/GPM6A/LHX1	13
GO:0042476	odontogenesis	7/192	85/11045	0.0823529	4.73744	4.60063	0.000676102	0.0201078	0.0173302	TBX1/BMP7/TNC/PITX2/FAM20A/HAND2/CSF3R	7
GO:0150063	visual system development	13/192	263/11045	0.0494297	2.84349	4.02447	0.000679937	0.0201078	0.0173302	DIO3/LAMA1/PAX2/BMP7/CYP1B1/SIX3/MAB21L1/DSCAM/PITX2/SAMD11/NFIA/GPM6A/LHX1	13
GO:0042475	odontogenesis of dentin-containing tooth	6/192	62/11045	0.0967742	5.56704	4.79633	0.000698916	0.0204129	0.0175931	TBX1/BMP7/TNC/FAM20A/HAND2/CSF3R	6
GO:0003007	heart morphogenesis	11/192	199/11045	0.0552764	3.17983	4.12718	0.000705766	0.0204129	0.0175931	TBX1/FOXF1/BMP7/GATA5/TGFBR3/PITX2/HAND2/TBX5/SOX18/SOX17/SHOX2	11
GO:0072160	nephron tubule epithelial cell differentiation	3/192	11/11045	0.272727	15.6889	6.48274	0.000769891	0.0215569	0.0185791	PAX2/PAX8/LHX1	3
GO:1902337	regulation of apoptotic process involved in morphogenesis	3/192	11/11045	0.272727	15.6889	6.48274	0.000769891	0.0215569	0.0185791	PAX2/BMP7/PAX8	3
GO:1904748	regulation of apoptotic process involved in development	3/192	11/11045	0.272727	15.6889	6.48274	0.000769891	0.0215569	0.0185791	PAX2/BMP7/PAX8	3
GO:0007507	heart development	18/192	450/11045	0.04	2.30104	3.74788	0.000847281	0.0232619	0.0200485	TBX1/FOXF1/IRX4/NFATC1/FGF12/BMP7/GATA5/TGFBR3/FN1/PITX2/ERBB4/PAX8/HAND2/TBX5/SOX18/CACNA1G/SOX17/SHOX2	18
GO:0071300	cellular response to retinoic acid	5/192	43/11045	0.116279	6.68907	4.9714	0.000848458	0.0232619	0.0200485	TBX1/PAX2/TNC/HAND2/PTK2B	5
GO:0072001	renal system development	12/192	238/11045	0.0504202	2.90047	3.94218	0.0009179	0.0249063	0.0214658	FOXF1/CRLF1/PAX2/BMP7/MMP9/DACT2/ERBB4/PAX8/NFIA/SOX17/LHX1/CYP26A1	12
GO:0022612	gland morphogenesis	7/192	90/11045	0.0777778	4.47425	4.40164	0.00095159	0.025557	0.0220266	LAMA1/BMP7/NTN4/HOXB13/TNC/FOXA1/HGF	7
GO:0007435	salivary gland morphogenesis	4/192	26/11045	0.153846	8.85016	5.33007	0.00098046	0.0258965	0.0223192	LAMA1/BMP7/NTN4/HGF	4
GO:0009755	hormone-mediated signaling pathway	9/192	146/11045	0.0616438	3.54613	4.1191	0.0010025	0.0258965	0.0223192	TRH/TBX1/MN1/SSTR2/ESRRG/CRHBP/FOXA1/CYP26A1/GCGR	9
GO:0003228	atrial cardiac muscle tissue development	3/192	12/11045	0.25	14.3815	6.16862	0.00101343	0.0258965	0.0223192	TBX5/CACNA1G/SHOX2	3
GO:0061307	cardiac neural crest cell differentiation involved in heart development	3/192	12/11045	0.25	14.3815	6.16862	0.00101343	0.0258965	0.0223192	BMP7/PITX2/HAND2	3
GO:0061308	cardiac neural crest cell development involved in heart development	3/192	12/11045	0.25	14.3815	6.16862	0.00101343	0.0258965	0.0223192	BMP7/PITX2/HAND2	3
GO:0048483	autonomic nervous system development	4/192	27/11045	0.148148	8.52238	5.20504	0.00113548	0.0284626	0.0245308	TBX1/PHOX2A/FN1/HAND2	4
GO:0060914	heart formation	4/192	27/11045	0.148148	8.52238	5.20504	0.00113548	0.0284626	0.0245308	GATA5/HAND2/TBX5/SOX17	4
GO:0045836	positive regulation of meiotic nuclear division	3/192	13/11045	0.230769	13.2752	5.88998	0.00130067	0.0310322	0.0267454	PIWIL2/PRDM9/DMRT1	3
GO:0048172	regulation of short-term neuronal synaptic plasticity	3/192	13/11045	0.230769	13.2752	5.88998	0.00130067	0.0310322	0.0267454	GRIK2/SHISA6/SHISA8	3
GO:0072077	renal vesicle morphogenesis	3/192	13/11045	0.230769	13.2752	5.88998	0.00130067	0.0310322	0.0267454	PAX2/PAX8/LHX1	3
GO:0072087	renal vesicle development	3/192	13/11045	0.230769	13.2752	5.88998	0.00130067	0.0310322	0.0267454	PAX2/PAX8/LHX1	3
GO:0007431	salivary gland development	4/192	28/11045	0.142857	8.21801	5.08632	0.00130689	0.0310322	0.0267454	LAMA1/BMP7/NTN4/HGF	4
GO:0003206	cardiac chamber morphogenesis	7/192	95/11045	0.0736842	4.23876	4.2167	0.00130873	0.0310322	0.0267454	TBX1/FOXF1/BMP7/TGFBR3/HAND2/TBX5/SHOX2	7
GO:0032526	response to retinoic acid	6/192	71/11045	0.084507	4.86136	4.34136	0.00143136	0.0336369	0.0289904	TBX1/PAX2/TNC/HAND2/PTK2B/CYP26A1	6
GO:0001706	endoderm formation	5/192	49/11045	0.102041	5.87	4.54411	0.00154528	0.0359877	0.0310165	MMP9/FN1/SOX7/SOX17/LHX1	5
GO:0030900	forebrain development	13/192	288/11045	0.0451389	2.59666	3.65176	0.00155874	0.0359877	0.0310165	EPHB3/ZIC1/SIX3/SEMA5A/GSX2/RTN4RL1/SSTR2/PITX2/ERBB4/LHX5/NPY/CXCR4/LHX1	13
GO:0021871	forebrain regionalization	3/192	14/11045	0.214286	12.327	5.64041	0.00163431	0.0374045	0.0322375	SIX3/GSX2/LHX1	3
GO:0060562	epithelial tube morphogenesis	12/192	256/11045	0.046875	2.69653	3.65284	0.00171351	0.038879	0.0335083	LAMA1/FOXF1/PAX2/BMP7/TNC/PAX8/HAND2/SOX18/FOXA1/CXCR4/SOX17/LHX1	12
GO:0032355	response to estradiol	6/192	74/11045	0.0810811	4.66427	4.20649	0.0017737	0.0399006	0.0343889	BMP7/CYP1B1/SLC6A1/SSTR2/CRHBP/FOXA1	6
GO:0007369	gastrulation	9/192	159/11045	0.0566038	3.25619	3.81135	0.0018195	0.040584	0.0349778	FOXF1/PAX2/BMP7/MMP9/FN1/EYA2/SOX7/SOX17/LHX1	9
GO:0014015	positive regulation of gliogenesis	5/192	51/11045	0.0980392	5.63981	4.41719	0.0018511	0.040942	0.0352864	CLCF1/NKX2-2/GSX2/CXCR4/NKX6-2	5
GO:0030856	regulation of epithelial cell differentiation	7/192	101/11045	0.0693069	3.98695	4.01088	0.00186711	0.040952	0.035295	PAX2/BMP7/MMP9/AJAP1/NKX2-2/PAX8/LHX1	7
GO:0007413	axonal fasciculation	3/192	15/11045	0.2	11.5052	5.41504	0.0020169	0.0421462	0.0363242	EPHB3/CRTAC1/SEMA5A	3
GO:0034698	response to gonadotropin	3/192	15/11045	0.2	11.5052	5.41504	0.0020169	0.0421462	0.0363242	CYP1B1/TGFBR3/PAX8	3
GO:0060039	pericardium development	3/192	15/11045	0.2	11.5052	5.41504	0.0020169	0.0421462	0.0363242	BMP7/HAND2/TBX5	3
GO:0097186	amelogenesis	3/192	15/11045	0.2	11.5052	5.41504	0.0020169	0.0421462	0.0363242	TBX1/FAM20A/CSF3R	3
GO:0106030	neuron projection fasciculation	3/192	15/11045	0.2	11.5052	5.41504	0.0020169	0.0421462	0.0363242	EPHB3/CRTAC1/SEMA5A	3
GO:0003205	cardiac chamber development	8/192	131/11045	0.0610687	3.51304	3.84842	0.00201764	0.0421462	0.0363242	TBX1/FOXF1/BMP7/TGFBR3/PAX8/HAND2/TBX5/SHOX2	8
GO:0045773	positive regulation of axon extension	4/192	32/11045	0.125	7.19076	4.6645	0.00217435	0.0447203	0.0385428	ISLR2/DSCAM/SEMA5A/FN1	4
GO:0048706	embryonic skeletal system development	6/192	77/11045	0.0779221	4.48255	4.07866	0.00217485	0.0447203	0.0385428	TBX1/BMP7/HOXC4/HAND2/LHX1/SHOX2	6
GO:0098742	cell-cell adhesion via plasma-membrane adhesion molecules	8/192	133/11045	0.0601504	3.46021	3.79652	0.00221922	0.0452789	0.0390242	CADM1/UNC5D/PCDH7/GATA5/DSCAM/IGSF21/CLDN18/PCDH15	8
GO:0048713	regulation of oligodendrocyte differentiation	4/192	33/11045	0.121212	6.97285	4.5703	0.00244105	0.049422	0.0425949	NKX2-2/GSX2/CXCR4/NKX6-2	4

### Sheet: Downregulated
ID	Description	GeneRatio	BgRatio	RichFactor	FoldEnrichment	zScore	pvalue	p.adjust	qvalue	geneID	Count
GO:0048002	antigen processing and presentation of peptide antigen	9/245	40/11045	0.225	10.1434	8.7252	1.68485e-07	0.000495682	0.000436464	CD74/TAP1/HLA-DOA/HLA-DMA/HLA-G/HLA-DQB1/HLA-DMB/TAP2/HLA-DRA	9
GO:0002250	adaptive immune response	19/245	227/11045	0.0837004	3.77335	6.35885	6.77588e-07	0.000812952	0.000715831	CD74/TAP1/CLU/HLA-DOA/HLA-DMA/C3/BTN3A2/HLA-G/HLA-DQB1/HLA-DMB/CD7/CD70/TAP2/PRKCB/KCNJ8/HLA-DRA/CR2/SYK/IL18	19
GO:0002478	antigen processing and presentation of exogenous peptide antigen	7/245	25/11045	0.28	12.6229	8.76247	8.28979e-07	0.000812952	0.000715831	CD74/HLA-DOA/HLA-DMA/HLA-DQB1/HLA-DMB/TAP2/HLA-DRA	7
GO:0019886	antigen processing and presentation of exogenous peptide antigen via MHC class II	6/245	19/11045	0.315789	14.2363	8.69699	2.38633e-06	0.000961683	0.000846793	CD74/HLA-DOA/HLA-DMA/HLA-DQB1/HLA-DMB/HLA-DRA	6
GO:0019884	antigen processing and presentation of exogenous antigen	7/245	29/11045	0.241379	10.8818	8.02521	2.49504e-06	0.000961683	0.000846793	CD74/HLA-DOA/HLA-DMA/HLA-DQB1/HLA-DMB/TAP2/HLA-DRA	7
GO:0019882	antigen processing and presentation	10/245	69/11045	0.144928	6.53357	6.94452	2.58756e-06	0.000961683	0.000846793	CD74/PSMB8/TAP1/HLA-DOA/HLA-DMA/HLA-G/HLA-DQB1/HLA-DMB/TAP2/HLA-DRA	10
GO:0050778	positive regulation of immune response	26/245	426/11045	0.0610329	2.75146	5.55262	2.74536e-06	0.000961683	0.000846793	CD74/PLCL2/CLU/HLA-DOA/POLR3G/HLA-DMA/C3/BTN3A2/CMKLR1/HLA-G/HLA-DQB1/HLA-DMB/CD7/SLC15A3/FOSL1/TAP2/PRKCB/KCNJ8/HLA-DRA/CD300A/HCK/DHX58/MASP1/CR2/SYK/IL18	26
GO:1903037	regulation of leukocyte cell-cell adhesion	18/245	229/11045	0.0786026	3.54353	5.85809	3.31165e-06	0.000961683	0.000846793	CD74/WNT10B/HLA-DOA/TNFSF9/CD44/HLA-DMA/HLA-G/HLA-DQB1/HLA-DMB/CD70/HLA-DRA/CDKN2A/CD300A/ILDR2/SYK/IL18/PLA2G2A/SMARCA2	18
GO:0002495	antigen processing and presentation of peptide antigen via MHC class II	6/245	20/11045	0.3	13.5245	8.44345	3.34605e-06	0.000961683	0.000846793	CD74/HLA-DOA/HLA-DMA/HLA-DQB1/HLA-DMB/HLA-DRA	6
GO:0002396	MHC protein complex assembly	5/245	12/11045	0.416667	18.784	9.28342	3.59569e-06	0.000961683	0.000846793	HLA-DOA/HLA-DMA/HLA-DQB1/HLA-DMB/HLA-DRA	5
GO:0002501	peptide antigen assembly with MHC protein complex	5/245	12/11045	0.416667	18.784	9.28342	3.59569e-06	0.000961683	0.000846793	HLA-DOA/HLA-DMA/HLA-DQB1/HLA-DMB/HLA-DRA	5
GO:0022407	regulation of cell-cell adhesion	21/245	309/11045	0.0679612	3.0638	5.54192	5.09319e-06	0.00124868	0.0010995	CD74/WNT10B/HLA-DOA/TNFSF9/PKP3/CD44/HLA-DMA/HLA-G/HLA-DQB1/HLA-DMB/CD70/HLA-DRA/CDKN2A/CD300A/ILDR2/ALOX12/SYK/IL18/PLA2G2A/SMARCA2/SOX2	21
GO:0002504	antigen processing and presentation of peptide or polysaccharide antigen via MHC class II	6/245	22/11045	0.272727	12.295	7.98696	6.20541e-06	0.00140433	0.00123656	CD74/HLA-DOA/HLA-DMA/HLA-DQB1/HLA-DMB/HLA-DRA	6
GO:0042110	T cell activation	22/245	351/11045	0.0626781	2.82563	5.23517	1.1022e-05	0.0023162	0.00203949	CD74/USP44/WNT10B/HLA-DOA/TNFSF9/CD44/HLA-DMA/HLA-G/HLA-DQB1/HLA-DMB/CD7/NCR3LG1/CD70/HLA-DRA/DOCK2/CDKN2A/CD300A/ILDR2/SYK/IL18/PLA2G2A/SMARCA2	22
GO:0007159	leukocyte cell-cell adhesion	18/245	252/11045	0.0714286	3.22012	5.36957	1.25505e-05	0.00246158	0.0021675	CD74/WNT10B/HLA-DOA/TNFSF9/CD44/HLA-DMA/HLA-G/HLA-DQB1/HLA-DMB/CD70/HLA-DRA/CDKN2A/CD300A/ILDR2/SYK/IL18/PLA2G2A/SMARCA2	18
GO:0022409	positive regulation of cell-cell adhesion	16/245	207/11045	0.0772947	3.48457	5.43496	1.45263e-05	0.0026535	0.00233649	CD74/WNT10B/HLA-DOA/TNFSF9/PKP3/CD44/HLA-DMA/HLA-G/HLA-DQB1/HLA-DMB/CD70/HLA-DRA/SYK/IL18/SMARCA2/SOX2	16
GO:0002252	immune effector process	21/245	332/11045	0.063253	2.85155	5.15921	1.53329e-05	0.0026535	0.00233649	CD74/PLCL2/CLU/PKP3/PTX3/C3/BTN3A2/HLA-G/HLA-DMB/CD7/CD70/TAP2/HLA-DRA/DOCK2/CD300A/HCK/DHX58/MASP1/CR2/SYK/IL18	21
GO:0050863	regulation of T cell activation	17/245	236/11045	0.0720339	3.24741	5.25629	1.97081e-05	0.00322118	0.00283636	CD74/WNT10B/HLA-DOA/TNFSF9/HLA-DMA/HLA-G/HLA-DQB1/HLA-DMB/CD70/HLA-DRA/CDKN2A/CD300A/ILDR2/SYK/IL18/PLA2G2A/SMARCA2	17
GO:0006690	icosanoid metabolic process	8/245	54/11045	0.148148	6.67876	6.30037	2.25273e-05	0.00348818	0.00307145	CD74/DPEP1/PLA2G4C/AKR1C3/PTGES/CYP2U1/ALOX12/SYK	8
GO:1903039	positive regulation of leukocyte cell-cell adhesion	14/245	174/11045	0.0804598	3.62726	5.2611	3.21831e-05	0.00473414	0.00416856	CD74/WNT10B/HLA-DOA/TNFSF9/CD44/HLA-DMA/HLA-G/HLA-DQB1/HLA-DMB/CD70/HLA-DRA/SYK/IL18/SMARCA2	14
GO:0046649	lymphocyte activation	26/245	500/11045	0.052	2.34424	4.63313	4.60933e-05	0.00621529	0.00547276	CD74/USP44/WNT10B/PLCL2/HLA-DOA/TNFSF9/CD44/HLA-DMA/C3/HLA-G/HLA-DQB1/HLA-DMB/CD7/NCR3LG1/CD70/PRKCB/HLA-DRA/DOCK2/CDKN2A/CD300A/ILDR2/CR2/SYK/IL18/PLA2G2A/SMARCA2	26
GO:0019883	antigen processing and presentation of endogenous antigen	5/245	19/11045	0.263158	11.8636	7.13798	4.64774e-05	0.00621529	0.00547276	CD74/TAP1/HLA-G/TAP2/HLA-DRA	5
GO:0050870	positive regulation of T cell activation	13/245	161/11045	0.0807453	3.64013	5.08251	5.94672e-05	0.00760663	0.00669789	CD74/WNT10B/HLA-DOA/TNFSF9/HLA-DMA/HLA-G/HLA-DQB1/HLA-DMB/CD70/HLA-DRA/SYK/IL18/SMARCA2	13
GO:0046651	lymphocyte proliferation	13/245	167/11045	0.0778443	3.50935	4.92129	8.66483e-05	0.0106216	0.0093527	CD74/PLCL2/TNFSF9/HLA-G/HLA-DMB/CD70/DOCK2/CDKN2A/CD300A/CR2/SYK/IL18/PLA2G2A	13
GO:0070661	leukocyte proliferation	14/245	192/11045	0.0729167	3.2872	4.8152	9.43978e-05	0.0111087	0.0097816	CD74/PLCL2/CLU/TNFSF9/HLA-G/HLA-DMB/CD70/DOCK2/CDKN2A/CD300A/CR2/SYK/IL18/PLA2G2A	14
GO:0015908	fatty acid transport	8/245	66/11045	0.121212	5.46444	5.47888	9.88992e-05	0.0111908	0.00985388	FABP3/SLC27A2/PTGES/KCNJ8/SLC27A6/ABCC4/SYK/PLA2G2A	8
GO:0008015	blood circulation	18/245	299/11045	0.0602007	2.71394	4.52526	0.000119012	0.0128324	0.0112994	EDNRB/ACTC1/NPY1R/CPS1/FGFBP3/DDAH1/TACR3/NCALD/TEK/SLC8A3/KCNN2/KCNJ8/ADRA2A/APELA/ACTA2/HTR1D/TAC3/MYL7	18
GO:0050764	regulation of phagocytosis	7/245	51/11045	0.137255	6.18768	5.59261	0.000122131	0.0128324	0.0112994	PTX3/C3/DOCK2/CD300A/HCK/SYK/TULP1	7
GO:0032943	mononuclear cell proliferation	13/245	174/11045	0.0747126	3.36817	4.74228	0.000131409	0.0129046	0.011363	CD74/PLCL2/TNFSF9/HLA-G/HLA-DMB/CD70/DOCK2/CDKN2A/CD300A/CR2/SYK/IL18/PLA2G2A	13
GO:0045785	positive regulation of cell adhesion	19/245	329/11045	0.0577508	2.6035	4.44718	0.000133013	0.0129046	0.011363	CD74/WNT10B/HLA-DOA/TNFSF9/PKP3/CD44/HLA-DMA/HLA-G/HLA-DQB1/HLA-DMB/TEK/CD70/CSPG5/TNFRSF18/HLA-DRA/SYK/IL18/SMARCA2/SOX2	19
GO:0002456	T cell mediated immunity	8/245	69/11045	0.115942	5.22686	5.30462	0.000135977	0.0129046	0.011363	BTN3A2/HLA-G/CD7/CD70/TAP2/HLA-DRA/CR2/IL18	8
GO:0019433	triglyceride catabolic process	4/245	13/11045	0.307692	13.8713	6.99359	0.000144274	0.0132642	0.0116795	CPS1/LPL/LIPG/PNPLA5	4
GO:0002699	positive regulation of immune effector process	11/245	132/11045	0.0833333	3.7568	4.79905	0.000166497	0.0148434	0.0130701	CD74/C3/HLA-G/HLA-DMB/CD7/TAP2/HLA-DRA/CD300A/DHX58/SYK/IL18	11
GO:0002697	regulation of immune effector process	14/245	204/11045	0.0686275	3.09384	4.5463	0.000179451	0.0155278	0.0136727	CD74/PKP3/C3/HLA-G/HLA-DMB/CD7/TAP2/HLA-DRA/CD300A/DHX58/MASP1/CR2/SYK/IL18	14
GO:0046394	carboxylic acid biosynthetic process	14/245	207/11045	0.0676329	3.049	4.48215	0.000208968	0.0175652	0.0154667	CD74/CPS1/GLS2/AKR1C3/LPL/SLC27A2/PTGES/LIPG/RGN/ALDH1A2/ALOX12/PAH/PKLR/SYK	14
GO:0016053	organic acid biosynthetic process	14/245	208/11045	0.0673077	3.03434	4.46103	0.000219695	0.0179539	0.015809	CD74/CPS1/GLS2/AKR1C3/LPL/SLC27A2/PTGES/LIPG/RGN/ALDH1A2/ALOX12/PAH/PKLR/SYK	14
GO:0016042	lipid catabolic process	14/245	214/11045	0.0654206	2.94927	4.33689	0.000294563	0.0234218	0.0206236	DPEP1/CPS1/PLD6/PLA2G4C/AKR1C3/OXCT2/LPL/SMPD3/SLC27A2/LIPG/PNPLA5/ADRA2A/PLCB2/PLA2G2A	14
GO:0002483	antigen processing and presentation of endogenous peptide antigen	4/245	16/11045	0.25	11.2704	6.19176	0.000348464	0.0261625	0.023037	TAP1/HLA-G/TAP2/HLA-DRA	4
GO:0006956	complement activation	4/245	16/11045	0.25	11.2704	6.19176	0.000348464	0.0261625	0.023037	CLU/C3/MASP1/CR2	4
GO:0003013	circulatory system process	19/245	356/11045	0.0533708	2.40604	4.06153	0.000363743	0.0261625	0.023037	EDNRB/ACTC1/NPY1R/CPS1/FGFBP3/DDAH1/TACR3/NCALD/TEK/SLC8A3/KCNN2/KCNJ8/ADRA2A/APELA/ABCC4/ACTA2/HTR1D/TAC3/MYL7	19
GO:0045580	regulation of T cell differentiation	10/245	122/11045	0.0819672	3.69522	4.50855	0.000375672	0.0261625	0.023037	CD74/WNT10B/HLA-DOA/TNFSF9/HLA-G/HLA-DRA/CDKN2A/SYK/IL18/SMARCA2	10
GO:1905954	positive regulation of lipid localization	7/245	61/11045	0.114754	5.1733	4.92265	0.000381305	0.0261625	0.023037	FABP3/C3/LPL/PTGES/LIPG/ATP8A2/PRAP1	7
GO:0045582	positive regulation of T cell differentiation	8/245	80/11045	0.1	4.50816	4.74302	0.000382389	0.0261625	0.023037	CD74/WNT10B/TNFSF9/HLA-G/HLA-DRA/SYK/IL18/SMARCA2	8
GO:0050867	positive regulation of cell activation	14/245	221/11045	0.0633484	2.85585	4.19739	0.000408673	0.0273253	0.0240608	CD74/WNT10B/HLA-DOA/TNFSF9/HLA-DMA/HLA-G/HLA-DQB1/HLA-DMB/CD70/HLA-DRA/ACTA2/SYK/IL18/SMARCA2	14
GO:0002449	lymphocyte mediated immunity	11/245	147/11045	0.0748299	3.37346	4.36316	0.000425165	0.0277964	0.0244756	CD74/CLU/C3/BTN3A2/HLA-G/CD7/CD70/TAP2/HLA-DRA/CR2/IL18	11
GO:0023061	signal release	17/245	304/11045	0.0559211	2.52101	4.05025	0.000436257	0.0279015	0.0245682	EDNRB/VSNL1/RIMS4/SMPD3/CSPG5/PTGES/PRKCB/KCNJ8/ADRA2A/PTPRN2/SYN3/GCK/ILDR2/ABCC4/MAOB/SNPH/SYK	17
GO:0050670	regulation of lymphocyte proliferation	10/245	125/11045	0.08	3.60653	4.41409	0.000456275	0.0282359	0.0248626	CD74/TNFSF9/HLA-G/HLA-DMB/CD70/CDKN2A/CD300A/SYK/IL18/PLA2G2A	10
GO:0015833	peptide transport	12/245	173/11045	0.0693642	3.12705	4.24698	0.000469912	0.0282359	0.0248626	CD74/TAP1/VSNL1/SLC15A3/SMPD3/TAP2/PRKCB/ADRA2A/PTPRN2/GCK/ILDR2/ABCC4	12
GO:0051249	regulation of lymphocyte activation	17/245	306/11045	0.0555556	2.50454	4.0199	0.000470278	0.0282359	0.0248626	CD74/WNT10B/HLA-DOA/TNFSF9/HLA-DMA/HLA-G/HLA-DQB1/HLA-DMB/CD70/HLA-DRA/CDKN2A/CD300A/ILDR2/SYK/IL18/PLA2G2A/SMARCA2	17
GO:0002443	leukocyte mediated immunity	13/245	199/11045	0.0653266	2.94503	4.17016	0.000489551	0.0288052	0.0253639	CD74/CLU/C3/BTN3A2/HLA-G/CD7/CD70/TAP2/HLA-DRA/CD300A/CR2/SYK/IL18	13
GO:0050865	regulation of cell activation	19/245	369/11045	0.0514905	2.32128	3.8881	0.000566031	0.0326522	0.0287514	CD74/WNT10B/HLA-DOA/TNFSF9/HLA-DMA/HLA-G/HLA-DQB1/HLA-DMB/CD70/HLA-DRA/CDKN2A/CD300A/ILDR2/ACTA2/ALOX12/SYK/IL18/PLA2G2A/SMARCA2	19
GO:0032944	regulation of mononuclear cell proliferation	10/245	129/11045	0.0775194	3.4947	4.29255	0.000585637	0.0331336	0.0291752	CD74/TNFSF9/HLA-G/HLA-DMB/CD70/CDKN2A/CD300A/SYK/IL18/PLA2G2A	10
GO:0032309	icosanoid secretion	4/245	19/11045	0.210526	9.49087	5.57897	0.000704245	0.0379835	0.0334457	PTGES/ABCC4/SYK/PLA2G2A	4
GO:0042100	B cell proliferation	6/245	49/11045	0.122449	5.5202	4.77609	0.000704872	0.0379835	0.0334457	CD74/PLCL2/CD70/CDKN2A/CD300A/CR2	6
GO:0051251	positive regulation of lymphocyte activation	13/245	207/11045	0.0628019	2.83121	4.00575	0.000710093	0.0379835	0.0334457	CD74/WNT10B/HLA-DOA/TNFSF9/HLA-DMA/HLA-G/HLA-DQB1/HLA-DMB/CD70/HLA-DRA/SYK/IL18/SMARCA2	13
GO:0072330	monocarboxylic acid biosynthetic process	10/245	135/11045	0.0740741	3.33938	4.11898	0.00083548	0.0436544	0.0384391	CD74/AKR1C3/LPL/SLC27A2/PTGES/LIPG/RGN/ALDH1A2/ALOX12/PKLR	10
GO:0045621	positive regulation of lymphocyte differentiation	8/245	90/11045	0.0888889	4.00726	4.31439	0.000845786	0.0436544	0.0384391	CD74/WNT10B/TNFSF9/HLA-G/HLA-DRA/SYK/IL18/SMARCA2	8
GO:0002673	regulation of acute inflammatory response	4/245	20/11045	0.2	9.01633	5.40425	0.000865092	0.0438811	0.0386387	EDNRB/NPY5R/C3/PTGES	4
GO:0015718	monocarboxylic acid transport	8/245	91/11045	0.0879121	3.96322	4.27497	0.000909898	0.0453715	0.0399511	FABP3/SLC27A2/PTGES/KCNJ8/SLC27A6/ABCC4/SYK/PLA2G2A	8
GO:0002696	positive regulation of leukocyte activation	13/245	214/11045	0.0607477	2.7386	3.86819	0.000966742	0.0474026	0.0417395	CD74/WNT10B/HLA-DOA/TNFSF9/HLA-DMA/HLA-G/HLA-DQB1/HLA-DMB/CD70/HLA-DRA/SYK/IL18/SMARCA2	13
